# Reconstructing EBV reactivation and DNA damage response kinetics in morphologic pseudotime

**DOI:** 10.1101/2025.10.06.680675

**Authors:** Dina G. Tekle, Jonathan Z. Sexton, Elliott D. SoRelle

## Abstract

Epstein-Barr virus (EBV) lytic infection contributes to virus-associated cancers and autoimmunity and depends on viral subversion of host DNA damage responses (DDR). Here, we use high-content screening (HCS) for morphologic and pseudotemporal profiling of single-cell EBV reactivation and DDR dynamics spanning seven lytic induction treatments in nine B cell lymphoma models. We generated an atlas (>750,000 cells) of spatiotemporally distinct phenotypes of immediate-early (IE) and late lytic proteins, viral and cellular DNA replication, and double-stranded break (DSB) DDR factors. Single-cell segmentation, feature extraction, and clustering identify treatment- and model-dependent cell responses and lytic induction. Notably, genotoxin-induced DDR profiles differ in lytic versus latent cells, and lytic protein localization varies across pharmacologic and physiologic stimuli. Pseudotime trajectories of physiologic reactivation reveal viral replication compartment (VRC) nucleation and expansion alongside concomitant host DDR localization. The early DDR marker γH2AX is depleted from VRCs but widespread across host chromatin throughout reactivation. Surprisingly, the lytic-essential late DDR protein 53BP1 is present in lytic cells prior to viral genome replication but subsequently absent from VRCs and host chromatin, indicating spatial and kinetic DDR dysregulation during EBV reactivation. Collectively, these data support a model wherein EBV transiently employs host DSB DDR mediators to initiate genome replication while a host-targeted DDR is initiated but impaired. We further demonstrate biological generalizability and utility of the method across confocal and epifluorescence systems. Thus, this work demonstrates a powerful technique to recover host-virus dynamics from static timepoints and will support future high-throughput single-cell virology applications.
