## Supplementary material for "Reconstructing EBV reactivation and DNA damage response kinetics in morphologic pseudotime": Table S1

### Sheet: Cell_Lines_Used
Cell Line	EBV Status	Lytic Infection	Tumor Cell of Orign	Notes
BJAB	Negative	N/A	Burkitt Lymphoma
Namalwa	Positive	Defective	Burkitt Lymphoma	Lytic defect due to viral genome integration; two EBV genome copies within chromosome 1
Raji	Positive	Defective	Burkitt Lymphoma	Lytic defect due to BALF2 mutation; impaired viral DNA synthesis
Daudi	Positive	Competent	Burkitt Lymphoma
Mutu	Positive	Competent	Burkitt Lymphoma
Jijoye	Positive	Competent	Burkitt Lymphoma
P3HR1-ZHT	Positive	Competent	Burkitt Lymphoma	Derived from subcloned Jijoye; contains BZLF1 fusion with murine estrogen receptor hormone binding domain; fusion protein stabilized by 4-HT can activate endogenous BZLF1
IBL1	Positive	Competent	Immunoblastic Lymphoma
Farage	Positive	Competent	Diffuse Large B Cell Lymphoma
