## Supplementary material for "Reconstructing EBV reactivation and DNA damage response kinetics in morphologic pseudotime": Table S2

### Sheet: Cell_Lines_Used
#	Expt Short Name	Microscope	Magnification (immersion)	Cell Lines	Treatments	Timepoints (post-treatment)
1	DNA_EdU_Zta_yH2AX	Yokogawa CV8000	60x, NA 1.3 (water)	BJAB, Namalwa, Raji, Daudi, Mutu, P3HR1-ZHT, IBL1, Farage	Unstim, TGF-beta, TPA+NaB, Doxorubicin, Etoposide, Panobinostat, 4-HT, 4-HT+KU-55933, 4-HT+PAA	36 h
2	DNA_EdU_gp350_53BP1	Yokogawa CV8000	60x, NA 1.3 (water)	BJAB, Namalwa, Raji, Daudi, Mutu, P3HR1-ZHT, IBL1, Farage	Unstim, TGF-beta, TPA+NaB, Doxorubicin, Etoposide, Panobinostat, 4-HT	36 h
3	DNA_EdU_Zta_53BP1	Yokogawa CV8000	60x, NA 1.3 (water)	Namalwa, P3HR1-ZHT, Mutu, IBL1	Unstim, TGF-beta, TPA+NaB, H2O2	24 h, 48 h, 72 h
4	DNA_EdU_gp350_yH2AX	Yokogawa CV8000	60x, NA 1.3 (water)	Namalwa, P3HR1-ZHT, Mutu, IBL1	Unstim, TGF-beta, TPA+NaB, H2O2	24 h, 48 h, 72 h
5	DNA_Mito_Zta	Yokogawa CV8000	60x, NA 1.3 (water)	BJAB, Namalwa, Raji, Daudi, Mutu, P3HR1-ZHT, IBL1, Farage	Unstim, TGF-beta, TPA+NaB, Doxorubicin, Etoposide, Panobinostat, 4-HT, 4-HT+KU-55933, 4-HT+PAA	36 h
6	DNA_Mito_gp350	Yokogawa CV8000	60x, NA 1.3 (water)	Namalwa, Raji, Daudi, Mutu, P3HR1-ZHT, IBL1, Farage	Unstim, TGF-beta, TPA+NaB, Doxorubicin, Etoposide, Panobinostat, 4-HT	36 h
7	DNA_Mito_Ki67_Zta_Viability	Leica THUNDER Dmi8	40x, NA 0.95 (air)	Mutu, Daudi, Jijoye, P3HR1-ZHT	Unstim, TGF-beta, H2O2, Panobinostat, KU-55933, TPA+NaB	24 h
